# Diet-dependent effects of kombucha on the gut microbiome and its neuroactive potential: Associations with reduced anxiety and depressive-like behaviors in mice

**DOI:** 10.64898/2026.05.07.718715

**Authors:** Noor E Huma, Samuel Davison, Kylene Guse, Carrie Walls, Stephanie Rutschke, April Sackett, Gabriel Blanco, Junwei Zhang, Chi Chen, Juan Pablo Damián, Christopher Faulk, Andres Gomez

## Abstract

Fermented foods are increasingly recognized for their health-boosting potential, yet the mechanisms involved are not fully resolved. Here, we tested whether kombucha reshapes the gastrointestinal microbiome and whether these changes are associated with stress-related behaviors under contrasting dietary backgrounds. Male C57BL/6 mice were fed either a total Western diet (TWD) or a control diet (CTRL) supplemented with kombucha or water three times weekly for seven weeks. Depressive-like and anxiety-related behaviors were evaluated using the forced swimming (FST) and marble burying tests (MBT). Ileum, cecum, and colon microbiomes were profiled via 16S rRNA, ITS2, and shotgun metagenomics, while feces and whole brains were profiled by LC-MS metabolomics. Serum cytokines were measured by ELISA. Results highlight diet-dependent effects of Kombucha on behavioral, microbial and metabolic outcomes. Kombucha reduced immobility in the FST under both diets, whereas fewer marbles buried were observed only under TWD. Kombucha intake enriched Bifidobacterium pseudolongum in the ileum under CTRL and TWD diets, while cecal microbial functions related to amino acid metabolism were stimulated mainly under CTRL. Only CTRL mice receiving kombucha showed higher fecal acetate and butyrate together with lower fecal levels of neurochemically relevant amino acids, including glutamine, phenylalanine, tryptophan, and tyrosine. Under TWD, kombucha was associated with lower spleen weight and altered brain tryptophan/kynurenine profiles. These findings identify kombucha as a food intervention that can remodel gastrointestinal microbial and neuroactive metabolism in a diet depending manner. Associations with reduced depressive and anxiety-related behaviors are promising but warrant further exploration.

**Key Highlights:**

- Kombucha supplementation reshaped the mice gastrointestinal microbiome and its neuroactive potential
- Kombucha intake was associated reduced depressive and anxious like behaviors
- The potential of kombucha to modulate microbial, metabolic and behavioral outcomes may be dependent on subject dietary background
