## Supplementary File 2 for "Diet-dependent effects of kombucha on the gut microbiome and its neuroactive potential: Associations with reduced anxiety and depressive-like behaviors in mice"

### Sheet: Sheet1
Taxonomy	LFC	pval	qval
Ileum | CTRL
Bifidobacterium_choerinum	-0.140195	0.0169282	0.824243		Key
Staphylococcus_xylosus	-0.312728	0.0353402	0.824243		Green	abundant in kombucha
Bacteroides_thetaiotaomicron	0.233353	0.0361295	0.824243		Blue	abundant in water
Staphylococcus_nepalensis	-0.367028	0.0477324	0.824243
Ileum | TWD
Agrococcus	0.317626	0.0122794	0.366611
Klebsiella_pneumoniae	0.407706	0.0164154	0.366611
Halomonas	0.513555	0.0298543	0.400047
Lactococcus_cremoris	0.631572	0.0463065	0.414598
Romboutsia_ilealis	1.67183	0.0477324	0.414598
Cecum | CTRL
Muribaculum_intestinale	1.58265	0.000142733	0.00373486
Parabacteroides_distasonis	0.824035	0.00112824	0.0253049
Sodaliphilus_pleomorphus	1.87489	0.00138269	0.0271352
Muribaculum_gordoncarteri	0.804815	0.00223481	0.038985
Coprococcus_eutactus	-1.73841	0.00294465	0.046231
Eubacterium_callanderi	-1.79812	0.00624829	0.0891802
Blautia_coccoides	-0.75845	0.0129823	0.169851
Bacteroides_fragilis	0.389921	0.018682	0.223195
Clostridium_sp._MD294	-0.578514	0.0213234	0.223195
Acutalibacter_muris	-0.960068	0.022807	0.223195
Ligilactobacillus_ruminis	-0.798627	0.0230436	0.223195
Clostridioides_difficile	-0.59163	0.0241676	0.223195
Clostridium._innocuum	-0.519205	0.0275326	0.229218
Enterocloster_clostridioformis	-0.671764	0.03043	0.229218
Bacteroides_faecium	4.01187	0.0306598	0.229218
Staphylococcus_nepalensis	-4.01187	0.0306598	0.229218
Enterococcus_faecium	-0.967517	0.0352436	0.240667
Faecalibacterium_sp._HTF.F	-0.798588	0.037141	0.240667
Clostridium._scindens	-0.489401	0.037519	0.240667
Agathobacter_rectalis	-0.840997	0.0383228	0.240667
Akkermansia_muciniphila	1.26256	0.0411542	0.248508
Cellulosilyticum_sp._WCF.2	0.334148	0.044232	0.257201
Duncaniella_sp._C9	2.56041	0.0477324	0.259654
Odoribacter_splanchnicus	0.129302	0.0495694	0.259654
Phocaeicola_vulgatus	0.0521056	0.0496154	0.259654
Cecum | TWD
Bifidobacterium_pseudolongum	-0.957542	0.000505161	0.0772896
Bifidobacterium_animalis	-0.994425	0.00222267	0.170034
Bifidobacterium_choerinum	-0.952918	0.00427414	0.217981
Lactococcus_raffinolactis	-0.408888	0.00807648	0.308925
Anaerobutyricum_hallii	-0.570376	0.0130922	0.400623
Emergencia_timonensis	0.0882938	0.032539	0.799885
Thomasclavelia_ramosa	-0.0487581	0.0385966	0.799885
Colon | CTRL
Sodaliphilus_pleomorphus	2.73863	2.49597e-05	0.00444283
Bacteroides_nordii	2.62827	9.05696e-05	0.00806069
Bacteroides_caecimuris	1.76012	0.000239511	0.014211
Bacteroides_faecium	1.47168	0.0013185	0.0586732
Paramuribaculum_intestinale	0.284003	0.00693621	0.246929
Staphylococcus_xylosus	-1.40935	0.0145324	0.381449
Staphylococcus_nepalensis	-2.87468	0.0170958	0.381449
Duncaniella_sp._B8	0.142135	0.0171438	0.381449
Bacteroides_finegoldii	1.86399	0.0216283	0.427759
Turicibacter_sanguinis	-0.28747	0.0299048	0.525657
Acutalibacter_muris	-0.418085	0.0345491	0.525657
Thomasclavelia_ramosa	-0.736542	0.0354376	0.525657
Clostridium_sp._M62.1	0.161583	0.0453697	0.621217
Colon | TWD
Faecalibaculum_rodentium	1.16201	0.000269847	0.0447946
Muribaculum_gordoncarteri	0.0070822	0.013523	0.964456
Turicimonas_muris	0.0110341	0.0199569	0.964456
Brachybacterium_huguangmaarense	-0.0167428	0.0317952	0.964456
Staphylococcus_xylosus	-0.0268792	0.0331752	0.964456
